# The SAFE Labs Handbook: Community-Driven Commitments for Group Leaders to Improve Lab Culture

**DOI:** 10.1101/2025.05.27.655799

**Authors:** E Donà, JM Gahan, P Lau, J Jeschke, T Ott, K Reinhard, C Sinigaglia, JL Treur, T Vogl, S Bugeon, L Mariotti, LF Rossi, P Coen

## Abstract

Creating positive and equitable lab environments has become a growing priority for the scientific community and funders of scientific research. Research institutions typically respond to this need by providing mandatory or optional training opportunities for their staff. However, there is no established resource for group leaders to improve their lab culture with concrete action points for implementation. Here, we introduce the SAFE Labs Handbook: a collection of thirty “commitments” which can be verifiably actioned without requiring institutional support. These commitments were collaboratively developed by thirteen group leaders in life sciences, from institutions across eight countries, instigated through the 2024 SAFE Labs workshop. The importance of each commitment has been scored by more than 200 researchers, at various career stages, from more than twenty countries. Even though all commitments were rated as significantly important by scientists from all career stages, implementation rates were notably low (< 25%). Lab members reported higher importance scores than group leaders, with large divergences indicating where group leaders may underestimate the potential impact on lab culture. Indeed, the overall implementation rate was correlated with importance score for group leaders, but not lab members. Strikingly, more than 95% of group leaders said they would consider implementing the handbook commitments. Given the high importance-scores and low-implementation rates, the SAFE Labs Handbook represents a unique, community-driven tool with significant potential to improve lab culture on a global scale.
