## Supplementary Table 1 for "The SAFE Labs Handbook: Community-Driven Commitments for Group Leaders to Improve Lab Culture"

### Sheet: Sheet1
	Responses
Please indicate which topics you think should be on the schedule 1 = Not Important to 5 = Critical
Recruitment	3	5	3	4	5	5	5	3	4	3	4	5	5	5	5	2	5	3	5	5	5
Funding	3	3	4	3	3	4	1	3	3	2	2	5	2	5	5	4	3	3	4	4	4
Equity andDiversity	5	4	5	3	4	2	5	5	5	4	3	4	4	5	4	5	5	5	5	5	5
Team Management	5	3	4	5	5	3	5	5	5	4	5	5	5	4	5	5	5	5	5	5	5
Sustainable Research	4	4	5	2	4	4	5	5	5	4	3	4	3	4	4	5	5	3	5	5	4
Institutional Politics	4	2	4	4	2	3	5	4	5	3	3	5	5	3	4	5	4	5	3	3	3
Career Development	5	4	2	4	4	5	5	4	5	3	5	5	2	5	5	4	4	5	5	5	4
Encouraging Feedback	5	5	2	5	5	1	5	5	5	4	4	4	4	5	4	4	5	4	5	5	4
Among these possible session formats, which would you prefer 1 = No thank you to 5 = Definitely)?
Open forums on a given topic	3	5	4	4	4	2	1	4	5	4	2	5	2	5	4	4	5	5	4	4	5
Sub-group discussions	5	3	5	4	4	2	3	2	5	3	4	5	5	5	5	3	5	5	5	5	4
“Ask me anything” zooms with senior scientists	2	4	2	4	2	5	5	4	4	4	3	3	5	4	3	4	3	4	4	5	2
Brainstorming solutions for case studies	4	4	5	4	5	4	1	4	5	4	5	5	3	5	5	4	3	4	5	3	5
Zoom presentation from experts (e.g. EDI)	3	2	3	2	3	1	1	5	4	3	3	3	3	4	3	5	3	5	5	5	2
