## Supplementary Table 2 for "The SAFE Labs Handbook: Community-Driven Commitments for Group Leaders to Improve Lab Culture"

### Sheet: Sheet1
	Responses
Did SAFE Labs meet your overall expectations? 1 = Below to 5 = Exceeded	5	4	5	5	5	5	5	4	5
How much would you agree with the following statements 1 = Strongly Disagree to 5 = Strongly Agree
SAFE Labs was a unique meeting that fulfilled an important niche	5	5	5	5	5	4	5	5	5
Discussions were productive and participants were respectful of each other's opinions	5	4	5	5	5	5	5	3	5
I learnt something new that I intend to implement in my own lab	5	4	5	5	5	4	5	4	5
I will change a practice in my lab as a result of attending SAFE Labs	4	4	5	5	4	4	5	4	5
I will share the outcomes with colleagues in my institution	4	4	4	4	5	5	5	4	5
I think future iterations of SAFE Labs would be useful for other new PIs	5	4	5	5	5	5	5	4	5
Please indicate how useful you found each of the sessions/topics 1 = Useless to 5 = Extremely Valuable
Team Management	3	3	4	5	5	5	5	4	5
Encouraging Feedback	5	4	5	4	5	3	5	5	5
Career Development	4	5	4	5	4	5	5	5	5
Recruitment	5	5	4	4	4	4	5	5	5
Equity, Diversity, Inclusion	4	4	5	4	5	5	5	4	5
Sustainability & Work-life Balance	4	5	5	5	4	3	5	3	5
Case Studies	5	4	5	4	3	5	5	3	5
